# D614G mutation of SARS-CoV-2 spike protein enhances viral infectivity

**DOI:** 10.1101/2020.06.20.161323

**Authors:** Jie Hu, Chang-Long He, Qing-Zhu Gao, Gui-Ji Zhang, Xiao-Xia Cao, Quan-Xin Long, Hai-Jun Deng, Lu-Yi Huang, Juan Chen, Kai Wang, Ni Tang, Ai-Long Huang

## Abstract

Coronavirus disease 2019 (COVID-19) is caused by severe acute respiratory syndrome coronavirus 2 (SARS-CoV-2). The spike (S) protein that mediates SARS-CoV-2 entry into host cells is a major target for vaccines and therapeutics. Thus, insights into its sequence variations are key to understanding the infection and antigenicity of SARS-CoV-2. A dominant mutational variant at position 614 of the S protein (aspartate to glycine, D614G mutation) was observed in the SARS-CoV-2 genome sequence obtained from the Nextstrain database. Using a pseudovirus-based assay, we identified that S-D614 and S-G614 protein pseudotyped viruses share a common receptor, human angiotensin-converting enzyme 2 (ACE2), which could be blocked by recombinant ACE2 with the fused Fc region of human IgG1. However, S-D614 and S-G614 protein demonstrated functional differences. First, S-G614 protein could be cleaved by serine protease elastase-2 more efficiently. Second, S-G614 pseudovirus infected 293T-ACE2 cells significantly more efficiently than did the S-D614 pseudovirus, especially in the presence of elastase-2. Third, an elastase inhibitor approved for clinical use blocked elastase-enhanced S-G614 pseudovirus infection. Moreover, 93% (65/70) convalescent sera from patients with COVID-19 could neutralize both S-D614 and S-G614 pseudoviruses with comparable efficiencies, but about 7% (5/70) convalescent sera showed reduced neutralizing activity against the S-G614 pseudovirus. These findings have important implications for SARS-CoV-2 transmission and immune interventions.
