## Supplementary Table 1 for "D614G mutation of SARS-CoV-2 spike protein enhances viral infectivity"

### Sheet: Table S1
Supplementary Table 1. Clinical characteristics of 41 patients enrolled in this study.
Characteristics	Patients (N=41)
Age (median, IQR)	46 (40-52)
Sex (Male/Female)
Male	25 (61.0%)
Female	16 (39.0%)
Exposure
From wuhan	26 (63.4%)
Close contacts	15 (36.6%)
Days after symptoms onset (median, IQR)	18 (16-20)
Comorbidities
Hypertension	5 (12.2%)
Cardiovascular disease	2 (4.9%)
Diabetes	4 (9.8%)
COPD	1 (2.4%)
Chronic liver disease	7 (17.1%)
Tuberculosis	2 (4.9%)
Any	17 (41.5%)
Signs and symptoms
Fever	26 (63.4%)
Fatigue	14 (34.1%)
Dry cough	30 (73.2%)
Inappetence	11 (26.8%)
Myalgia	6 (14.6%)
Dypnea	6 (14.6%)
Expectoration	5 (12.2%)
Pharyngalgia	7 (17.1%)
Diarrhea	4 (9.8%)
Nausea	2 (4.9%)
Dizziness	3 (7.3%)
Headache	6 (14.6%)
Vomiting	1 (2.4%)
Abdominal pain	1 (2.4%)
Chill	9 (22%)
Rhinorrhea	1 (2.4%)
Chest stuffiness	3 (7.3%)
