## Supplementary Table 2 for "D614G mutation of SARS-CoV-2 spike protein enhances viral infectivity"

### Sheet: Table S2
Supplementary Table 2: Prediction of protease cleavage sites on SARS-CoV-2 S protein
>S-G614
Input sequence: MFVFLVLLPLVSSQCVNLTTRTQLPPAYTNSFTRGVYYPDKVFRSSVLHSTQDLFLPFFSNVTWFHAIHVSGTNGTKRFDNPVLPFNDGVYFASTEKSNIIRGWIFGTTLDSKTQSLLIVNNATNVVIKVCEFQFCNDPFLGVYYHKNNKSWMESEFRVYSSANNCTFEYVSQPFLMDLEGKQGNFKNLREFVFKNIDGYFKIYSKHTPINLVRDLPQGFSALEPLVDLPIGINITRFQTLLALHRSYLTPGDSSSGWTAGAAAYYVGYLQPRTFLLKYNENGTITDAVDCALDPLSETKCTLKSFTVEKGIYQTSNFRVQPTESIVRFPNITNLCPFGEVFNATRFASVYAWNRKRISNCVADYSVLYNSASFSTFKCYGVS…
Merops ID	Protease Name	Position	P4-P4' site	N-fragment(kDa)	C-fragment(kDa)	Cleavage score
C01.036	cathepsin K	1091	HFPR|EGVF	128.76	21.87	1.37
C01.036	cathepsin K	1005	QSLQ|TYVT	118.76	31.87	1.25
C01.036	cathepsin K	856	QKFN|GLTV	101.56	49.07	1.23
C01.036	cathepsin K	221	QGFS|ALEP	26.72	123.91	1.2
C01.036	cathepsin K	544	FNFN|GLTG	65.32	85.31	1.16
C01.036	cathepsin K	939	DSLS|STAS	111.34	39.29	1.15
C01.036	cathepsin K	1104	HWFV|TQRN	130.45	20.18	1.15
C01.036	cathepsin K	889	WTFG|AGAA	105.45	119.43	1.14
C01.036	cathepsin K	154	SWME|SEFR	18.4	132.23	1.13
C01.036	cathepsin K	55	QDLF|LPFF	6.39	144.24	1.12
C01.036	cathepsin K	66	TWFH|AIHV	7.76	142.87	1.11
C01.036	cathepsin K	1110	RNFY|EPQI	131.26	19.37	1.1
C01.036	cathepsin K	218	DLPQ|GFSA	26.31	124.32	1.1
C01.036	cathepsin K	190	KNLR|EFVF	22.83	127.8	1.1
C01.036	cathepsin K	700	MSLG|AENS	83.52	67.11	1.09
C01.036	cathepsin K	563	LPFQ|QFGR	67.69	82.94	1.09
C01.036	cathepsin K	1053	MSFP|QSAP	124.38	26.26	1.09
C01.036	cathepsin K	957	QNAQ|ALNT	113.28	37.35	1.09
C01.036	cathepsin K	1149	DSFK|EELD	135.77	14.86	1.07
C01.036	cathepsin K	297	DPLS|ETKC	35.62	115.01	1.06
C01.036	cathepsin K	1201	IDLQ|ELGK	141.83	8.8	1.06
C01.036	cathepsin K	44	KVFR|SSVL	5.17	145.46	1.06
C01.036	cathepsin K	493	FPLQ|SYGF	59.23	91.4	1.06
C01.036	cathepsin K	1194	KNLN|ESLI	141.04	9.6	1.05
C01.036	cathepsin K	107	WIFG|TTLD	12.85	137.78	1.05
C01.036	cathepsin K	971	SNFG|AISS	114.87	35.76	1.04
C01.036	cathepsin K	960	QALN|TLVK	113.58	37.06	1.04
C01.036	cathepsin K	928	NQFN|SAIG	110.12	40.51	1.03
C01.036	cathepsin K	988	DKVE|AEVQ	116.72	33.91	1.03
C01.036	cathepsin K	323	VQPT|ESIV	38.72	111.91	1.03
C01.036	cathepsin K	370	VLYN|SASF	44.27	106.37	1
C01.036	cathepsin K	803	FNFS|QILP	95.35	55.28	1
C01.036	cathepsin K	583	QTLE|ILDI	70.03	80.6	0.99
C01.036	cathepsin K	807	QILP|DPSK	95.8	54.83	0.97
C01.036	cathepsin K	1180	VNIQ|KEID	139.4	11.23	0.97
C01.036	cathepsin K	19	VNLT|TRTQ	2.1	148.53	0.96
C01.036	cathepsin K	1054	SFPQ|SAPH	124.5	26.13	0.96
C01.036	cathepsin K	1002	GRLQ|SLQT	118.43	32.2	0.95
C02.001	calpain-1	679	TQTN|SPRR	81.17	69.46	1.36
C02.001	calpain-1	66	TWFH|AIHV	7.76	142.87	1.23
C02.001	calpain-1	764	TQLN|RALT	90.64	59.99	1.18
C02.001	calpain-1	636	WRVY|STGS	76.12	74.51	1.17
C02.001	calpain-1	884	TITS|GWTF	104.67	45.96	1.06
C02.001	calpain-1	888	GWTF|GAGA	105.27	45.36	1.01
C02.001	calpain-1	928	NQFN|SAIG	110.12	40.51	1.01
C02.001	calpain-1	74	SGTN|GTKR	8.66	141.97	1.01
C02.001	calpain-1	334	NITN|LCPF	39.99	110.64	1
C02.001	calpain-1	287	TITD|AVDC	34.64	115.99	0.98
C02.001	calpain-1	641	TGSN|VFQT	76.69	73.95	0.93
M10.003	matrix metallopeptidase-2	1223	FIAG|LIAI	144.92	5.71	1.21
M10.003	matrix metallopeptidase-2	925	LIAN|QFNS	109.73	40.9	1.18
M10.003	matrix metallopeptidase-2	211	TPIN|LVRD	25.49	125.14	1.11
M10.003	matrix metallopeptidase-2	269	YVGY|LQPR	32.42	118.21	1.04
M10.003	matrix metallopeptidase-2	165	SANN|CTFE	19.65	130.98	0.96
M10.004	matrix metallopeptidase-9	211	TPIN|LVRD	25.49	125.14	1.4
M10.004	matrix metallopeptidase-9	176	QPFL|MDLE	20.97	129.66	1.35
M10.004	matrix metallopeptidase-9	1192	VAKN|LNES	140.81	9.82	1.33
M10.004	matrix metallopeptidase-9	623	VPVA|IHAD	74.54	76.09	1.32
M10.004	matrix metallopeptidase-9	1228	IAIV|MVTI	145.43	5.2	1.3
M10.004	matrix metallopeptidase-9	27	LPPA|YTNS	2.96	147.67	1.27
M10.004	matrix metallopeptidase-9	901	FAMQ|MAYR	106.76	43.87	1.25
M10.004	matrix metallopeptidase-9	730	LPVS|MTKT	86.66	63.98	1.24
M10.004	matrix metallopeptidase-9	899	IPFA|MQMA	106.5	44.13	1.23
M10.004	matrix metallopeptidase-9	188	NFKN|LREF	22.56	128.07	1.23
M10.004	matrix metallopeptidase-9	563	LPFQ|QFGR	67.69	82.94	1.22
M10.004	matrix metallopeptidase-9	460	RKSN|LKPF	55.18	95.45	1.22
M10.004	matrix metallopeptidase-9	1008	QTYV|TQQL	119.12	31.51	1.21
M10.004	matrix metallopeptidase-9	1223	FIAG|LIAI	144.92	5.71	1.2
M10.004	matrix metallopeptidase-9	509	QPYR|VVVL	61.39	89.24	1.2
M10.004	matrix metallopeptidase-9	1011	VTQQ|LIRA	119.48	31.15	1.19
M10.004	matrix metallopeptidase-9	125	NATN|VVIK	14.76	135.87	1.18
M10.004	matrix metallopeptidase-9	1178	SVVN|IQKE	139.16	11.47	1.17
M10.004	matrix metallopeptidase-9	848	AARD|LICA	100.65	49.98	1.16
M10.004	matrix metallopeptidase-9	1131	VVIG|IVNN	133.7	136.59	1.15
M10.004	matrix metallopeptidase-9	232	LPIG|INIT	27.95	122.68	1.14
M10.004	matrix metallopeptidase-9	610	QVAV|LYQG	73.05	77.58	1.14
M10.004	matrix metallopeptidase-9	739	VDCT|MYIC	87.62	63.01	1.14
M10.004	matrix metallopeptidase-9	1048	KGYH|LMSF	123.8	26.83	1.12
M10.004	matrix metallopeptidase-9	944	TASA|LGKL	111.75	38.88	1.11
M10.004	matrix metallopeptidase-9	264	GAAA|YYVG	31.66	118.98	1.11
M10.004	matrix metallopeptidase-9	864	LPPL|LTDE	102.47	48.16	1.11
M10.004	matrix metallopeptidase-9	1176	NASV|VNIQ	138.94	11.69	1.1
M10.004	matrix metallopeptidase-9	868	LTDE|MIAQ	102.93	47.7	1.09
M10.004	matrix metallopeptidase-9	1236	MLCC|MTSC	146.33	4.3	1.09
M10.004	matrix metallopeptidase-9	1017	RAAE|IRAS	120.13	30.5	1.09
M10.004	matrix metallopeptidase-9	317	QTSN|FRVQ	38	112.64	1.09
M10.004	matrix metallopeptidase-9	1059	APHG|VVFL	125.07	25.56	1.08
M10.004	matrix metallopeptidase-9	422	ADYN|YKLP	50.4	100.23	1.08
M10.004	matrix metallopeptidase-9	1232	MVTI|MLCC	145.88	4.75	1.08
M10.004	matrix metallopeptidase-9	59	LPFF|SNVT	6.89	143.74	1.08
M10.004	matrix metallopeptidase-9	1092	FPRE|GVFV	128.89	21.74	1.08
M10.004	matrix metallopeptidase-9	481	TPCN|GVEG	57.64	92.99	1.07
M10.004	matrix metallopeptidase-9	99	EKSN|IIRG	11.68	138.96	1.07
M10.004	matrix metallopeptidase-9	958	NAQA|LNTL	113.35	37.28	1.07
M10.004	matrix metallopeptidase-9	717	IPTN|FTIS	85.27	65.36	1.07
M10.004	matrix metallopeptidase-9	35	FTRG|VYYP	4.01	146.63	1.07
M10.004	matrix metallopeptidase-9	581	DPQT|LEIL	69.79	80.84	1.07
M10.004	matrix metallopeptidase-9	196	VFKN|IDGY	23.6	127.04	1.07
M10.004	matrix metallopeptidase-9	367	DYSV|LYNS	43.88	106.76	1.05
M10.004	matrix metallopeptidase-9	331	RFPN|ITNL	39.67	110.97	1.05
M10.004	matrix metallopeptidase-9	440	NSNN|LDSK	52.56	137.58	1.04
M10.004	matrix metallopeptidase-9	350	FASV|YAWN	41.85	108.78	1.03
M10.004	matrix metallopeptidase-9	67	WFHA|IHVS	7.83	142.8	1.03
M10.004	matrix metallopeptidase-9	61	FFSN|VTWF	7.09	143.54	1.03
M10.004	matrix metallopeptidase-9	905	MAYR|FNGI	107.28	43.35	1.03
M10.004	matrix metallopeptidase-9	696	IAYT|MSLG	83.02	67.61	1.02
M10.004	matrix metallopeptidase-9	178	FLMD|LEGK	21.21	129.42	1.02
M10.004	matrix metallopeptidase-9	703	GAEN|SVAY	83.84	66.79	1.02
M10.004	matrix metallopeptidase-9	126	ATNV|VIKV	14.86	135.77	1.02
M10.004	matrix metallopeptidase-9	47	RSSV|LHST	5.45	145.18	1.02
M10.004	matrix metallopeptidase-9	820	FIED|LLFN	97.29	53.34	1.02
M10.004	matrix metallopeptidase-9	914	VTQN|VLYE	108.45	42.19	1
M10.004	matrix metallopeptidase-9	606	NTSN|QVAV	72.66	77.98	1
M10.004	matrix metallopeptidase-9	152	NKSW|MESE	18.14	132.49	1
M10.004	matrix metallopeptidase-9	496	QSYG|FQPT	59.65	90.98	1
M10.004	matrix metallopeptidase-9	611	VAVL|YQGV	73.17	77.47	0.99
M10.004	matrix metallopeptidase-9	1028	AATK|MSEC	121.23	29.4	0.99
M10.004	matrix metallopeptidase-9	925	LIAN|QFNS	109.73	40.9	0.98
M10.004	matrix metallopeptidase-9	785	FAQV|KQIY	93.05	57.58	0.97
M10.004	matrix metallopeptidase-9	683	SPRR|ARSV	81.67	68.96	0.97
M10.004	matrix metallopeptidase-9	491	CYFP|LQSY	58.99	91.64	0.97
M10.004	matrix metallopeptidase-9	219	LPQG|FSAL	26.48	124.15	0.96
M10.004	matrix metallopeptidase-9	87	LPFN|DGVY	10.26	140.37	0.95
M10.004	matrix metallopeptidase-9	130	VIKV|CEFQ	15.3	135.33	0.94
M10.004	matrix metallopeptidase-9	215	LVRD|LPQG	25.97	124.66	0.92
M10.005	matrix metallopeptidase-3	1223	FIAG|LIAI	144.92	5.71	1.14
M10.005	matrix metallopeptidase-3	899	IPFA|MQMA	106.5	44.13	1.13
M10.005	matrix metallopeptidase-3	364	CVAD|YSVL	43.53	107.11	1.1
M10.005	matrix metallopeptidase-3	1168	DLGD|ISGI	138.09	12.54	1.07
M10.005	matrix metallopeptidase-3	627	IHAD|QLTP	74.98	75.65	1.03
M10.005	matrix metallopeptidase-3	264	GAAA|YYVG	31.66	118.98	1.02
M10.005	matrix metallopeptidase-3	1016	IRAA|EIRA	120	30.63	1.02
M10.005	matrix metallopeptidase-3	1219	IWLG|FIAG	144.42	6.21	0.99
S01.001	chymotrypsin A (cattle-type)	513	VVVL|SFEL	61.8	88.83	1.16
S01.001	chymotrypsin A (cattle-type)	55	QDLF|LPFF	6.39	144.24	1.14
S01.001	chymotrypsin A (cattle-type)	64	NVTW|FHAI	7.48	143.15	1.12
S01.001	chymotrypsin A (cattle-type)	436	VIAW|NSNN	52.13	98.5	1.1
S01.001	chymotrypsin A (cattle-type)	1062	GVVF|LHVT	125.41	25.22	1.07
S01.001	chymotrypsin A (cattle-type)	353	VYAW|NRKR	42.27	108.36	1.06
S01.001	chymotrypsin A (cattle-type)	904	QMAY|RFNG	107.13	43.5	1.06
S01.001	chymotrypsin A (cattle-type)	456	YRLF|RKSN	54.69	95.94	1.05
S01.001	chymotrypsin A (cattle-type)	145	GVYY|HKNN	17.24	133.39	1.02
S01.001	chymotrypsin A (cattle-type)	633	TPTW|RVYS	75.7	131.87	1.01
S01.001	chymotrypsin A (cattle-type)	270	VGYL|QPRT	32.53	118.1	0.97
S01.001	chymotrypsin A (cattle-type)	1075	EKNF|TTAP	126.94	23.69	0.97
S01.001	chymotrypsin A (cattle-type)	4	MFVF|LVLL	0.52	150.11	0.96
S01.001	chymotrypsin A (cattle-type)	541	CVNF|NFNG	64.95	85.68	0.96
S01.001	chymotrypsin A (cattle-type)	823	DLLF|NKVT	97.66	52.97	0.95
S01.001	chymotrypsin A (cattle-type)	1218	YIWL|GFIA	144.25	6.38	0.91
S01.131	elastase-2	210	HTPI|NLVR	25.37	125.26	1.4
S01.131	elastase-2	624	PVAI|HADQ	74.66	75.98	1.35
S01.131	elastase-2	22	TTRT|QLPP	2.46	148.17	1.32
S01.131	elastase-2	1122	NTFV|SGNC	132.62	18.01	1.32
S01.131	elastase-2	729	ILPV|SMTK	86.57	64.06	1.31
S01.131	elastase-2	1232	MVTI|MLCC	145.88	4.75	1.29
S01.131	elastase-2	90	NDGV|YFAS	10.65	139.98	1.27
S01.131	elastase-2	1133	IGIV|NNTV	133.91	16.72	1.25
S01.131	elastase-2	231	DLPI|GINI	27.78	122.85	1.23
S01.131	elastase-2	656	AEHV|NNSY	78.5	72.13	1.2
S01.131	elastase-2	716	AIPT|NFTI	85.15	65.48	1.19
S01.131	elastase-2	333	PNIT|NLCP	39.88	110.75	1.19
S01.131	elastase-2	1130	DVVI|GIVN	133.52	17.11	1.18
S01.131	elastase-2	233	PIGI|NITR	28.06	122.57	1.17
S01.131	elastase-2	68	FHAI|HVSG	7.95	142.68	1.17
S01.131	elastase-2	1129	CDVV|IGIV	133.41	17.22	1.17
S01.131	elastase-2	1228	IAIV|MVTI	145.43	5.2	1.17
S01.131	elastase-2	33	NSFT|RGVY	3.68	146.95	1.16
S01.131	elastase-2	693	QSII|AYTM	82.68	67.95	1.16
S01.131	elastase-2	16	SQCV|NLTT	1.77	148.86	1.16
S01.131	elastase-2	500	FQPT|NGVG	60.13	90.5	1.14
S01.131	elastase-2	1081	APAI|CHDG	127.49	23.14	1.14
S01.131	elastase-2	1177	ASVV|NIQK	139.04	11.59	1.13
S01.131	elastase-2	931	NSAI|GKIQ	110.39	40.24	1.11
S01.131	elastase-2	739	VDCT|MYIC	87.62	63.01	1.1
S01.131	elastase-2	1013	QQLI|RAAE	119.7	30.93	1.1
S01.131	elastase-2	128	NVVI|KVCE	15.08	135.56	1.09
S01.131	elastase-2	666	DIPI|GAGI	79.65	70.98	1.09
S01.131	elastase-2	402	SFVI|RGDE	47.89	102.74	1.09
S01.131	elastase-2	883	GTIT|SGWT	104.58	119.98	1.09
S01.131	elastase-2	1172	ISGI|NASV	138.57	12.06	1.09
S01.131	elastase-2	539	NKCV|NFNF	64.69	85.95	1.08
S01.131	elastase-2	434	GCVI|AWNS	51.87	98.76	1.08
S01.131	elastase-2	720	NFTI|SVTT	85.63	65	1.07
S01.131	elastase-2	615	YQGV|NCTE	73.73	76.9	1.07
S01.131	elastase-2	327	ESIV|RFPN	39.15	111.48	1.06
S01.131	elastase-2	590	ITPC|SFGG	70.79	79.84	1.06
S01.131	elastase-2	973	FGAI|SSVL	115.05	145.46	1.06
S01.131	elastase-2	1198	ESLI|DLQE	141.48	9.15	1.06
S01.131	elastase-2	320	NFRV|QPTE	38.4	112.23	1.06
S01.131	elastase-2	826	FNKV|TLAD	98.01	52.63	1.05
S01.131	elastase-2	445	DSKV|GGNY	53.1	97.53	1.05
S01.131	elastase-2	108	IFGT|TLDS	12.95	137.68	1.05
S01.131	elastase-2	997	DRLI|TGRL	117.76	32.87	1.05
S01.131	elastase-2	70	AIHV|SGTN	8.18	142.45	1.04
S01.131	elastase-2	871	EMIA|QYTS	103.24	47.39	1.04
S01.131	elastase-2	101	SNII|RGWI	11.9	138.73	1.04
S01.131	elastase-2	1210	EQYI|KWPW	143.07	7.56	1.04
S01.131	elastase-2	874	AQYT|SALL	103.64	46.99	1.03
S01.131	elastase-2	120	LLIV|NNAT	14.25	136.38	1.01
S01.131	elastase-2	1065	FLHV|TYVP	125.76	24.87	1.01
S01.131	elastase-2	850	RDLI|CAQK	100.87	49.76	1.01
S01.131	elastase-2	236	INIT|RFQT	28.39	122.24	1.01
S01.131	elastase-2	1230	IVMV|TIML	145.66	4.97	1.01
S01.131	elastase-2	963	NTLV|KQLS	113.89	36.74	1
S01.131	elastase-2	1235	IMLC|CMTS	146.22	4.41	1
S01.131	elastase-2	781	TQEV|FAQV	92.61	58.02	0.98
S01.131	elastase-2	1060	PHGV|VFLH	125.17	25.46	0.97
S01.131	elastase-2	62	FSNV|TWFH	7.19	143.44	0.97
S01.131	elastase-2	171	FEYV|SQPF	20.4	130.24	0.96
S01.131	elastase-2	1179	VVNI|QKEI	139.27	11.36	0.96
S01.131	elastase-2	11	LPLV|SSQC	1.27	149.36	0.95
S01.131	elastase-2	987	LDKV|EAEV	116.59	34.04	0.94
S01.133	cathepsin G	707	SVAY|SNNS	84.26	66.37	1.57
S01.133	cathepsin G	296	LDPL|SETK	35.53	115.1	1.43
S01.133	cathepsin G	86	VLPF|NDGV	10.15	140.48	1.24
S01.133	cathepsin G	365	VADY|SVLY	43.69	106.94	1.22
S01.133	cathepsin G	329	IVRF|PNIT	39.46	111.18	1.22
S01.133	cathepsin G	1215	WPWY|IWLG	143.83	6.8	1.21
S01.133	cathepsin G	697	AYTM|SLGA	83.15	67.48	1.2
S01.133	cathepsin G	508	YQPY|RVVV	61.24	89.39	1.18
S01.133	cathepsin G	437	IAWN|SNNL	52.24	98.39	1.18
S01.133	cathepsin G	513	VVVL|SFEL	61.8	88.83	1.18
S01.133	cathepsin G	226	LEPL|VDLP	27.24	123.39	1.17
S01.133	cathepsin G	59	LPFF|SNVT	6.89	143.74	1.16
S01.133	cathepsin G	658	HVNN|SYEC	78.73	71.9	1.15
S01.133	cathepsin G	1063	VVFL|HVTY	125.53	25.1	1.14
S01.133	cathepsin G	194	EFVF|KNID	23.35	127.28	1.14
S01.133	cathepsin G	636	WRVY|STGS	76.12	74.51	1.12
S01.133	cathepsin G	265	AAAY|YVGY	31.82	118.81	1.11
S01.133	cathepsin G	28	PPAY|TNSF	3.13	147.5	1.11
S01.133	cathepsin G	865	PPLL|TDEM	102.58	48.05	1.1
S01.133	cathepsin G	351	ASVY|AWNR	42.01	108.62	1.1
S01.133	cathepsin G	449	GGNY|NYLY	53.72	96.91	1.1
S01.133	cathepsin G	718	PTNF|TISV	85.42	65.22	1.09
S01.133	cathepsin G	338	LCPF|GEVF	40.45	110.18	1.09
S01.133	cathepsin G	387	PTKL|NDLC	46.19	104.45	1.08
S01.133	cathepsin G	38	GVYY|PDKV	17.24	146.2	1.08
S01.133	cathepsin G	554	VLTE|SNKK	66.6	84.03	1.07
S01.133	cathepsin G	917	NVLY|ENQK	108.82	41.81	1.07
S01.133	cathepsin G	1096	GVFV|SNGT	129.41	21.22	1.07
S01.133	cathepsin G	65	VTWF|HAIH	7.63	143	1.07
S01.133	cathepsin G	1029	ATKM|SECV	121.36	29.27	1.07
S01.133	cathepsin G	906	AYRF|NGIG	107.43	43.2	1.05
S01.133	cathepsin G	1050	YHLM|SFPQ	124.04	26.59	1.04
S01.133	cathepsin G	451	NYNY|LYRL	54	96.63	1.04
S01.133	cathepsin G	421	IADY|NYKL	50.29	100.34	1.03
S01.133	cathepsin G	518	FELL|HAPA	62.39	88.24	1.02
S01.133	cathepsin G	729	ILPV|SMTK	86.57	64.06	1.02
S01.133	cathepsin G	612	AVLY|QGVN	73.33	77.3	1.02
S01.133	cathepsin G	1146	PELD|SFKE	135.41	15.23	1.01
S01.133	cathepsin G	204	FKIY|SKHT	24.71	125.92	1.01
S01.133	cathepsin G	828	KVTL|ADAG	98.22	52.41	1.01
S01.133	cathepsin G	1042	RVDF|CGKG	122.92	27.71	1
S01.133	cathepsin G	145	GVYY|HKNN	17.24	133.39	1
S01.133	cathepsin G	841	GDCL|GDIA	99.83	50.8	0.98
S01.133	cathepsin G	369	SVLY|NSAS	44.15	106.48	0.98
S01.133	cathepsin G	806	SQIL|PDPS	95.71	54.92	0.98
S01.133	cathepsin G	592	PCSF|GGVS	71.02	79.61	0.98
S01.133	cathepsin G	248	HRSY|LTPG	29.88	120.75	0.98
S01.133	cathepsin G	1082	PAIC|HDGK	127.6	23.03	0.97
S01.133	cathepsin G	133	VCEF|QFCN	15.68	134.95	0.95
S01.133	cathepsin G	756	LLQY|GSFC	89.67	60.96	0.95
S01.133	cathepsin G	622	EVPV|AIHA	74.47	76.16	0.94
S01.217	thrombin	275	PRTF|LLKY	33.16	117.47	0.95
S01.269	glutamyl peptidase I	918	VLYE|NQKL	108.95	41.68	1.14
S01.269	glutamyl peptidase I	340	PFGE|VFNA	40.76	109.87	1.07
S01.269	glutamyl peptidase I	324	QPTE|SIVR	38.85	111.78	1.07
S01.269	glutamyl peptidase I	191	NLRE|FVFK	22.96	127.67	1.05
S01.269	glutamyl peptidase I	725	VTTE|ILPV	86.15	64.48	1.03
S01.269	glutamyl peptidase I	868	LTDE|MIAQ	102.93	47.7	1.02
S01.269	glutamyl peptidase I	554	VLTE|SNKK	66.6	84.03	1
S01.269	glutamyl peptidase I	132	KVCE|FQFC	15.53	135.1	0.97
S01.269	glutamyl peptidase I	1092	FPRE|GVFV	128.89	21.74	0.95
S01.269	glutamyl peptidase I	1188	RLNE|VAKN	140.4	10.23	0.93
S26.008	thylakoidal processing peptidase	391	NDLC|FTNV	46.63	104	1.09
S26.008	thylakoidal processing peptidase	1086	HDGK|AHFP	128.15	22.48	1.06
S26.008	thylakoidal processing peptidase	1201	IDLQ|ELGK	141.83	8.8	1.02
S26.008	thylakoidal processing peptidase	952	QDVV|NQNA	112.72	37.91	1.01
S26.008	thylakoidal processing peptidase	987	LDKV|EAEV	116.59	34.04	0.95
>S-D614
Input sequsence: MFVFLVLLPLVSSQCVNLTTRTQLPPAYTNSFTRGVYYPDKVFRSSVLHSTQDLFLPFFSNVTWFHAIHVSGTNGTKRFDNPVLPFNDGVYFASTEKSNIIRGWIFGTTLDSKTQSLLIVNNATNVVIKVCEFQFCNDPFLGVYYHKNNKSWMESEFRVYSSANNCTFEYVSQPFLMDLEGKQGNFKNLREFVFKNIDGYFKIYSKHTPINLVRDLPQGFSALEPLVDLPIGINITRFQTLLALHRSYLTPGDSSSGWTAGAAAYYVGYLQPRTFLLKYNENGTITDAVDCALDPLSETKCTLKSFTVEKGIYQTSNFRVQPTESIVRFPNITNLCPFGEVFNATRFASVYAWNRKRISNCVADYSVLYNSASFSTFKCYGV…
Merops ID	Protease Name	Position	P4-P4' site	N-fragment(kDa)	C-fragment(kDa)	Cleavage score
C01.036	cathepsin K	1091	HFPR|EGVF	128.7	21.87	1.37
C01.036	cathepsin K	1005	QSLQ|TYVT	118.7	31.87	1.25
C01.036	cathepsin K	856	QKFN|GLTV	101.51	49.07	1.23
C01.036	cathepsin K	221	QGFS|ALEP	26.72	123.86	1.2
C01.036	cathepsin K	544	FNFN|GLTG	65.32	85.25	1.16
C01.036	cathepsin K	939	DSLS|STAS	111.28	39.29	1.15
C01.036	cathepsin K	1104	HWFV|TQRN	130.39	20.18	1.15
C01.036	cathepsin K	889	WTFG|AGAA	105.39	119.38	1.14
C01.036	cathepsin K	154	SWME|SEFR	18.4	132.17	1.13
C01.036	cathepsin K	55	QDLF|LPFF	6.39	144.19	1.12
C01.036	cathepsin K	66	TWFH|AIHV	7.76	142.81	1.11
C01.036	cathepsin K	1110	RNFY|EPQI	131.2	19.37	1.1
C01.036	cathepsin K	218	DLPQ|GFSA	26.31	124.26	1.1
C01.036	cathepsin K	190	KNLR|EFVF	22.83	127.74	1.1
C01.036	cathepsin K	700	MSLG|AENS	83.46	67.11	1.09
C01.036	cathepsin K	563	LPFQ|QFGR	67.69	82.89	1.09
C01.036	cathepsin K	1053	MSFP|QSAP	124.32	26.26	1.09
C01.036	cathepsin K	957	QNAQ|ALNT	113.22	37.35	1.09
C01.036	cathepsin K	1149	DSFK|EELD	135.71	14.86	1.07
C01.036	cathepsin K	297	DPLS|ETKC	35.62	114.95	1.06
C01.036	cathepsin K	1201	IDLQ|ELGK	141.78	8.8	1.06
C01.036	cathepsin K	44	KVFR|SSVL	5.17	145.4	1.06
C01.036	cathepsin K	493	FPLQ|SYGF	59.23	91.34	1.06
C01.036	cathepsin K	1194	KNLN|ESLI	140.98	9.6	1.05
C01.036	cathepsin K	107	WIFG|TTLD	12.85	137.72	1.05
C01.036	cathepsin K	971	SNFG|AISS	114.81	35.76	1.04
C01.036	cathepsin K	960	QALN|TLVK	113.52	37.06	1.04
C01.036	cathepsin K	928	NQFN|SAIG	110.06	40.51	1.03
C01.036	cathepsin K	988	DKVE|AEVQ	116.66	33.91	1.03
C01.036	cathepsin K	323	VQPT|ESIV	38.72	111.85	1.03
C01.036	cathepsin K	370	VLYN|SASF	44.27	106.31	1
C01.036	cathepsin K	803	FNFS|QILP	95.29	55.28	1
C01.036	cathepsin K	583	QTLE|ILDI	70.03	80.54	0.99
C01.036	cathepsin K	807	QILP|DPSK	95.75	54.83	0.97
C01.036	cathepsin K	1180	VNIQ|KEID	139.34	11.23	0.97
C01.036	cathepsin K	19	VNLT|TRTQ	2.1	148.47	0.96
C01.036	cathepsin K	1054	SFPQ|SAPH	124.45	26.13	0.96
C01.036	cathepsin K	1002	GRLQ|SLQT	118.37	32.2	0.95
C02.001	calpain-1	679	TQTN|SPRR	81.12	69.46	1.36
C02.001	calpain-1	66	TWFH|AIHV	7.76	142.81	1.23
C02.001	calpain-1	764	TQLN|RALT	90.58	59.99	1.18
C02.001	calpain-1	636	WRVY|STGS	76.07	74.51	1.17
C02.001	calpain-1	884	TITS|GWTF	104.61	45.96	1.06
C02.001	calpain-1	888	GWTF|GAGA	105.22	45.36	1.01
C02.001	calpain-1	928	NQFN|SAIG	110.06	40.51	1.01
C02.001	calpain-1	74	SGTN|GTKR	8.66	141.91	1.01
C02.001	calpain-1	334	NITN|LCPF	39.99	110.58	1
C02.001	calpain-1	287	TITD|AVDC	34.64	115.94	0.98
C02.001	calpain-1	641	TGSN|VFQT	76.63	73.95	0.93
M10.003	matrix metallopeptidase-2	1223	FIAG|LIAI	144.87	5.71	1.21
M10.003	matrix metallopeptidase-2	925	LIAN|QFNS	109.67	40.9	1.18
M10.003	matrix metallopeptidase-2	211	TPIN|LVRD	25.49	125.09	1.11
M10.003	matrix metallopeptidase-2	269	YVGY|LQPR	32.42	118.16	1.04
M10.003	matrix metallopeptidase-2	165	SANN|CTFE	19.65	130.92	0.96
M10.004	matrix metallopeptidase-9	211	TPIN|LVRD	25.49	125.09	1.4
M10.004	matrix metallopeptidase-9	176	QPFL|MDLE	20.97	129.61	1.35
M10.004	matrix metallopeptidase-9	1192	VAKN|LNES	140.75	9.82	1.33
M10.004	matrix metallopeptidase-9	623	VPVA|IHAD	74.48	76.09	1.32
M10.004	matrix metallopeptidase-9	1228	IAIV|MVTI	145.38	5.2	1.3
M10.004	matrix metallopeptidase-9	27	LPPA|YTNS	2.96	147.61	1.27
M10.004	matrix metallopeptidase-9	901	FAMQ|MAYR	106.7	43.87	1.25
M10.004	matrix metallopeptidase-9	730	LPVS|MTKT	86.6	63.98	1.24
M10.004	matrix metallopeptidase-9	899	IPFA|MQMA	106.45	44.13	1.23
M10.004	matrix metallopeptidase-9	188	NFKN|LREF	22.56	128.01	1.23
M10.004	matrix metallopeptidase-9	563	LPFQ|QFGR	67.69	82.89	1.22
M10.004	matrix metallopeptidase-9	460	RKSN|LKPF	55.18	95.39	1.22
M10.004	matrix metallopeptidase-9	1008	QTYV|TQQL	119.06	31.51	1.21
M10.004	matrix metallopeptidase-9	1223	FIAG|LIAI	144.87	5.71	1.2
M10.004	matrix metallopeptidase-9	509	QPYR|VVVL	61.39	89.18	1.2
M10.004	matrix metallopeptidase-9	1011	VTQQ|LIRA	119.42	31.15	1.19
M10.004	matrix metallopeptidase-9	125	NATN|VVIK	14.76	135.81	1.18
M10.004	matrix metallopeptidase-9	1178	SVVN|IQKE	139.1	11.47	1.17
M10.004	matrix metallopeptidase-9	848	AARD|LICA	100.59	49.98	1.16
M10.004	matrix metallopeptidase-9	1131	VVIG|IVNN	133.64	136.54	1.15
M10.004	matrix metallopeptidase-9	232	LPIG|INIT	27.95	122.62	1.14
M10.004	matrix metallopeptidase-9	610	QVAV|LYQD	73.05	77.52	1.14
M10.004	matrix metallopeptidase-9	739	VDCT|MYIC	87.56	63.01	1.14
M10.004	matrix metallopeptidase-9	1048	KGYH|LMSF	123.74	26.83	1.12
M10.004	matrix metallopeptidase-9	944	TASA|LGKL	111.7	38.88	1.11
M10.004	matrix metallopeptidase-9	264	GAAA|YYVG	31.66	118.92	1.11
M10.004	matrix metallopeptidase-9	864	LPPL|LTDE	102.41	48.16	1.11
M10.004	matrix metallopeptidase-9	1176	NASV|VNIQ	138.89	11.69	1.1
M10.004	matrix metallopeptidase-9	868	LTDE|MIAQ	102.87	47.7	1.09
M10.004	matrix metallopeptidase-9	1236	MLCC|MTSC	146.27	4.3	1.09
M10.004	matrix metallopeptidase-9	1017	RAAE|IRAS	120.07	30.5	1.09
M10.004	matrix metallopeptidase-9	317	QTSN|FRVQ	38	112.58	1.09
M10.004	matrix metallopeptidase-9	1059	APHG|VVFL	125.01	25.56	1.08
M10.004	matrix metallopeptidase-9	422	ADYN|YKLP	50.4	100.17	1.08
M10.004	matrix metallopeptidase-9	1232	MVTI|MLCC	145.82	4.75	1.08
M10.004	matrix metallopeptidase-9	59	LPFF|SNVT	6.89	143.68	1.08
M10.004	matrix metallopeptidase-9	1092	FPRE|GVFV	128.83	21.74	1.08
M10.004	matrix metallopeptidase-9	481	TPCN|GVEG	57.64	92.93	1.07
M10.004	matrix metallopeptidase-9	99	EKSN|IIRG	11.68	138.9	1.07
M10.004	matrix metallopeptidase-9	958	NAQA|LNTL	113.29	37.28	1.07
M10.004	matrix metallopeptidase-9	717	IPTN|FTIS	85.21	65.36	1.07
M10.004	matrix metallopeptidase-9	35	FTRG|VYYP	4.01	146.57	1.07
M10.004	matrix metallopeptidase-9	581	DPQT|LEIL	69.79	80.78	1.07
M10.004	matrix metallopeptidase-9	196	VFKN|IDGY	23.6	126.98	1.07
M10.004	matrix metallopeptidase-9	367	DYSV|LYNS	43.88	106.7	1.05
M10.004	matrix metallopeptidase-9	331	RFPN|ITNL	39.67	110.91	1.05
M10.004	matrix metallopeptidase-9	440	NSNN|LDSK	52.56	137.52	1.04
M10.004	matrix metallopeptidase-9	350	FASV|YAWN	41.85	108.72	1.03
M10.004	matrix metallopeptidase-9	67	WFHA|IHVS	7.83	142.74	1.03
M10.004	matrix metallopeptidase-9	61	FFSN|VTWF	7.09	143.48	1.03
M10.004	matrix metallopeptidase-9	905	MAYR|FNGI	107.23	43.35	1.03
M10.004	matrix metallopeptidase-9	696	IAYT|MSLG	82.96	67.61	1.02
M10.004	matrix metallopeptidase-9	178	FLMD|LEGK	21.21	129.36	1.02
M10.004	matrix metallopeptidase-9	703	GAEN|SVAY	83.78	66.79	1.02
M10.004	matrix metallopeptidase-9	126	ATNV|VIKV	14.86	135.71	1.02
M10.004	matrix metallopeptidase-9	47	RSSV|LHST	5.45	145.13	1.02
M10.004	matrix metallopeptidase-9	820	FIED|LLFN	97.23	53.34	1.02
M10.004	matrix metallopeptidase-9	914	VTQN|VLYE	108.39	42.19	1
M10.004	matrix metallopeptidase-9	606	NTSN|QVAV	72.66	77.92	1
M10.004	matrix metallopeptidase-9	152	NKSW|MESE	18.14	132.43	1
M10.004	matrix metallopeptidase-9	496	QSYG|FQPT	59.65	90.92	1
M10.004	matrix metallopeptidase-9	611	VAVL|YQDV	73.17	77.41	0.99
M10.004	matrix metallopeptidase-9	1028	AATK|MSEC	121.17	29.4	0.99
M10.004	matrix metallopeptidase-9	925	LIAN|QFNS	109.67	40.9	0.98
M10.004	matrix metallopeptidase-9	785	FAQV|KQIY	92.99	57.58	0.97
M10.004	matrix metallopeptidase-9	683	SPRR|ARSV	81.61	68.96	0.97
M10.004	matrix metallopeptidase-9	491	CYFP|LQSY	58.99	91.58	0.97
M10.004	matrix metallopeptidase-9	219	LPQG|FSAL	26.48	124.09	0.96
M10.004	matrix metallopeptidase-9	87	LPFN|DGVY	10.26	140.31	0.95
M10.004	matrix metallopeptidase-9	130	VIKV|CEFQ	15.3	135.27	0.94
M10.004	matrix metallopeptidase-9	215	LVRD|LPQG	25.97	124.6	0.92
M10.005	matrix metallopeptidase-3	1223	FIAG|LIAI	144.87	5.71	1.14
M10.005	matrix metallopeptidase-3	899	IPFA|MQMA	106.45	44.13	1.13
M10.005	matrix metallopeptidase-3	364	CVAD|YSVL	43.53	107.05	1.1
M10.005	matrix metallopeptidase-3	1168	DLGD|ISGI	138.03	12.54	1.07
M10.005	matrix metallopeptidase-3	627	IHAD|QLTP	74.92	75.65	1.03
M10.005	matrix metallopeptidase-3	264	GAAA|YYVG	31.66	118.92	1.02
M10.005	matrix metallopeptidase-3	1016	IRAA|EIRA	119.94	30.63	1.02
M10.005	matrix metallopeptidase-3	1219	IWLG|FIAG	144.36	6.21	0.99
S01.001	chymotrypsin A (cattle-type)	513	VVVL|SFEL	61.8	88.77	1.16
S01.001	chymotrypsin A (cattle-type)	55	QDLF|LPFF	6.39	144.19	1.14
S01.001	chymotrypsin A (cattle-type)	64	NVTW|FHAI	7.48	143.09	1.12
S01.001	chymotrypsin A (cattle-type)	436	VIAW|NSNN	52.13	98.44	1.1
S01.001	chymotrypsin A (cattle-type)	1062	GVVF|LHVT	125.36	25.22	1.07
S01.001	chymotrypsin A (cattle-type)	353	VYAW|NRKR	42.27	108.3	1.06
S01.001	chymotrypsin A (cattle-type)	904	QMAY|RFNG	107.07	43.5	1.06
S01.001	chymotrypsin A (cattle-type)	456	YRLF|RKSN	54.69	95.88	1.05
S01.001	chymotrypsin A (cattle-type)	145	GVYY|HKNN	17.24	133.33	1.02
S01.001	chymotrypsin A (cattle-type)	633	TPTW|RVYS	75.65	131.81	1.01
S01.001	chymotrypsin A (cattle-type)	270	VGYL|QPRT	32.53	118.04	0.97
S01.001	chymotrypsin A (cattle-type)	1075	EKNF|TTAP	126.88	23.69	0.97
S01.001	chymotrypsin A (cattle-type)	4	MFVF|LVLL	0.52	150.05	0.96
S01.001	chymotrypsin A (cattle-type)	541	CVNF|NFNG	64.95	85.63	0.96
S01.001	chymotrypsin A (cattle-type)	823	DLLF|NKVT	97.61	52.97	0.95
S01.001	chymotrypsin A (cattle-type)	612	AVLY|QDVN	73.33	77.24	0.94
S01.001	chymotrypsin A (cattle-type)	1218	YIWL|GFIA	144.19	6.38	0.91
S01.131	elastase-2	210	HTPI|NLVR	25.37	125.2	1.4
S01.131	elastase-2	624	PVAI|HADQ	74.6	75.98	1.35
S01.131	elastase-2	22	TTRT|QLPP	2.46	148.12	1.32
S01.131	elastase-2	1122	NTFV|SGNC	132.56	18.01	1.32
S01.131	elastase-2	729	ILPV|SMTK	86.51	64.06	1.31
S01.131	elastase-2	1232	MVTI|MLCC	145.82	4.75	1.29
S01.131	elastase-2	90	NDGV|YFAS	10.65	139.93	1.27
S01.131	elastase-2	1133	IGIV|NNTV	133.85	16.72	1.25
S01.131	elastase-2	231	DLPI|GINI	27.78	122.8	1.23
S01.131	elastase-2	656	AEHV|NNSY	78.44	72.13	1.2
S01.131	elastase-2	716	AIPT|NFTI	85.1	65.48	1.19
S01.131	elastase-2	333	PNIT|NLCP	39.88	110.69	1.19
S01.131	elastase-2	1130	DVVI|GIVN	133.46	17.11	1.18
S01.131	elastase-2	233	PIGI|NITR	28.06	122.51	1.17
S01.131	elastase-2	68	FHAI|HVSG	7.95	142.63	1.17
S01.131	elastase-2	1129	CDVV|IGIV	133.35	17.22	1.17
S01.131	elastase-2	1228	IAIV|MVTI	145.38	5.2	1.17
S01.131	elastase-2	33	NSFT|RGVY	3.68	146.9	1.16
S01.131	elastase-2	693	QSII|AYTM	82.63	67.95	1.16
S01.131	elastase-2	16	SQCV|NLTT	1.77	148.8	1.16
S01.131	elastase-2	500	FQPT|NGVG	60.13	90.45	1.14
S01.131	elastase-2	1081	APAI|CHDG	127.44	23.14	1.14
S01.131	elastase-2	1177	ASVV|NIQK	138.99	11.59	1.13
S01.131	elastase-2	931	NSAI|GKIQ	110.33	40.24	1.11
S01.131	elastase-2	739	VDCT|MYIC	87.56	63.01	1.1
S01.131	elastase-2	1013	QQLI|RAAE	119.64	30.93	1.1
S01.131	elastase-2	128	NVVI|KVCE	15.08	135.5	1.09
S01.131	elastase-2	666	DIPI|GAGI	79.59	70.98	1.09
S01.131	elastase-2	402	SFVI|RGDE	47.89	102.69	1.09
S01.131	elastase-2	883	GTIT|SGWT	104.52	119.92	1.09
S01.131	elastase-2	1172	ISGI|NASV	138.52	12.06	1.09
S01.131	elastase-2	539	NKCV|NFNF	64.69	85.89	1.08
S01.131	elastase-2	434	GCVI|AWNS	51.87	98.7	1.08
S01.131	elastase-2	720	NFTI|SVTT	85.57	65	1.07
S01.131	elastase-2	327	ESIV|RFPN	39.15	111.42	1.06
S01.131	elastase-2	590	ITPC|SFGG	70.79	79.78	1.06
S01.131	elastase-2	973	FGAI|SSVL	114.99	145.4	1.06
S01.131	elastase-2	1198	ESLI|DLQE	141.42	9.15	1.06
S01.131	elastase-2	320	NFRV|QPTE	38.4	112.18	1.06
S01.131	elastase-2	826	FNKV|TLAD	97.95	52.63	1.05
S01.131	elastase-2	445	DSKV|GGNY	53.1	97.47	1.05
S01.131	elastase-2	108	IFGT|TLDS	12.95	137.62	1.05
S01.131	elastase-2	997	DRLI|TGRL	117.7	32.87	1.05
S01.131	elastase-2	70	AIHV|SGTN	8.18	142.39	1.04
S01.131	elastase-2	871	EMIA|QYTS	103.19	47.39	1.04
S01.131	elastase-2	101	SNII|RGWI	11.9	138.67	1.04
S01.131	elastase-2	1210	EQYI|KWPW	143.02	7.56	1.04
S01.131	elastase-2	874	AQYT|SALL	103.58	46.99	1.03
S01.131	elastase-2	120	LLIV|NNAT	14.25	136.32	1.01
S01.131	elastase-2	1065	FLHV|TYVP	125.7	24.87	1.01
S01.131	elastase-2	850	RDLI|CAQK	100.82	49.76	1.01
S01.131	elastase-2	236	INIT|RFQT	28.39	122.18	1.01
S01.131	elastase-2	1230	IVMV|TIML	145.61	4.97	1.01
S01.131	elastase-2	963	NTLV|KQLS	113.83	36.74	1
S01.131	elastase-2	1235	IMLC|CMTS	146.17	4.41	1
S01.131	elastase-2	781	TQEV|FAQV	92.55	58.02	0.98
S01.131	elastase-2	1060	PHGV|VFLH	125.11	25.46	0.97
S01.131	elastase-2	62	FSNV|TWFH	7.19	143.38	0.97
S01.131	elastase-2	171	FEYV|SQPF	20.4	130.18	0.96
S01.131	elastase-2	1179	VVNI|QKEI	139.21	11.36	0.96
S01.131	elastase-2	11	LPLV|SSQC	1.27	149.31	0.95
S01.131	elastase-2	987	LDKV|EAEV	116.53	34.04	0.94
S01.133	cathepsin G	707	SVAY|SNNS	84.2	66.37	1.57
S01.133	cathepsin G	296	LDPL|SETK	35.53	115.04	1.43
S01.133	cathepsin G	86	VLPF|NDGV	10.15	140.43	1.24
S01.133	cathepsin G	365	VADY|SVLY	43.69	106.88	1.22
S01.133	cathepsin G	329	IVRF|PNIT	39.46	111.12	1.22
S01.133	cathepsin G	1215	WPWY|IWLG	143.78	6.8	1.21
S01.133	cathepsin G	697	AYTM|SLGA	83.09	67.48	1.2
S01.133	cathepsin G	508	YQPY|RVVV	61.24	89.34	1.18
S01.133	cathepsin G	437	IAWN|SNNL	52.24	98.33	1.18
S01.133	cathepsin G	513	VVVL|SFEL	61.8	88.77	1.18
S01.133	cathepsin G	226	LEPL|VDLP	27.24	123.33	1.17
S01.133	cathepsin G	59	LPFF|SNVT	6.89	143.68	1.16
S01.133	cathepsin G	658	HVNN|SYEC	78.67	71.9	1.15
S01.133	cathepsin G	1063	VVFL|HVTY	125.47	25.1	1.14
S01.133	cathepsin G	194	EFVF|KNID	23.35	127.22	1.14
S01.133	cathepsin G	612	AVLY|QDVN	73.33	77.24	1.13
S01.133	cathepsin G	636	WRVY|STGS	76.07	74.51	1.12
S01.133	cathepsin G	265	AAAY|YVGY	31.82	118.75	1.11
S01.133	cathepsin G	28	PPAY|TNSF	3.13	147.45	1.11
S01.133	cathepsin G	865	PPLL|TDEM	102.53	48.05	1.1
S01.133	cathepsin G	351	ASVY|AWNR	42.01	108.56	1.1
S01.133	cathepsin G	449	GGNY|NYLY	53.72	96.85	1.1
S01.133	cathepsin G	718	PTNF|TISV	85.36	65.22	1.09
S01.133	cathepsin G	338	LCPF|GEVF	40.45	110.12	1.09
S01.133	cathepsin G	387	PTKL|NDLC	46.19	104.39	1.08
S01.133	cathepsin G	38	GVYY|PDKV	17.24	146.14	1.08
S01.133	cathepsin G	554	VLTE|SNKK	66.6	83.97	1.07
S01.133	cathepsin G	917	NVLY|ENQK	108.76	41.81	1.07
S01.133	cathepsin G	1096	GVFV|SNGT	129.35	21.22	1.07
S01.133	cathepsin G	65	VTWF|HAIH	7.63	142.95	1.07
S01.133	cathepsin G	1029	ATKM|SECV	121.3	29.27	1.07
S01.133	cathepsin G	906	AYRF|NGIG	107.37	43.2	1.05
S01.133	cathepsin G	1050	YHLM|SFPQ	123.99	26.59	1.04
S01.133	cathepsin G	451	NYNY|LYRL	54	96.57	1.04
S01.133	cathepsin G	421	IADY|NYKL	50.29	100.28	1.03
S01.133	cathepsin G	518	FELL|HAPA	62.39	88.18	1.02
S01.133	cathepsin G	729	ILPV|SMTK	86.51	64.06	1.02
S01.133	cathepsin G	1146	PELD|SFKE	135.35	15.23	1.01
S01.133	cathepsin G	204	FKIY|SKHT	24.71	125.86	1.01
S01.133	cathepsin G	828	KVTL|ADAG	98.16	52.41	1.01
S01.133	cathepsin G	1042	RVDF|CGKG	122.86	27.71	1
S01.133	cathepsin G	145	GVYY|HKNN	17.24	133.33	1
S01.133	cathepsin G	841	GDCL|GDIA	99.78	50.8	0.98
S01.133	cathepsin G	369	SVLY|NSAS	44.15	106.42	0.98
S01.133	cathepsin G	806	SQIL|PDPS	95.65	54.92	0.98
S01.133	cathepsin G	592	PCSF|GGVS	71.02	79.55	0.98
S01.133	cathepsin G	248	HRSY|LTPG	29.88	120.7	0.98
S01.133	cathepsin G	1082	PAIC|HDGK	127.54	23.03	0.97
S01.133	cathepsin G	133	VCEF|QFCN	15.68	134.89	0.95
S01.133	cathepsin G	756	LLQY|GSFC	89.61	60.96	0.95
S01.133	cathepsin G	622	EVPV|AIHA	74.41	76.16	0.94
S01.217	thrombin	275	PRTF|LLKY	33.16	117.41	0.95
S01.269	glutamyl peptidase I	918	VLYE|NQKL	108.89	41.68	1.14
S01.269	glutamyl peptidase I	340	PFGE|VFNA	40.76	109.82	1.07
S01.269	glutamyl peptidase I	324	QPTE|SIVR	38.85	111.72	1.07
S01.269	glutamyl peptidase I	191	NLRE|FVFK	22.96	127.61	1.05
S01.269	glutamyl peptidase I	725	VTTE|ILPV	86.09	64.48	1.03
S01.269	glutamyl peptidase I	868	LTDE|MIAQ	102.87	47.7	1.02
S01.269	glutamyl peptidase I	554	VLTE|SNKK	66.6	83.97	1
S01.269	glutamyl peptidase I	132	KVCE|FQFC	15.53	135.04	0.97
S01.269	glutamyl peptidase I	1092	FPRE|GVFV	128.83	21.74	0.95
S01.269	glutamyl peptidase I	1188	RLNE|VAKN	140.34	10.23	0.93
S26.008	thylakoidal processing peptidase	391	NDLC|FTNV	46.63	103.94	1.09
S26.008	thylakoidal processing peptidase	1086	HDGK|AHFP	128.09	22.48	1.06
S26.008	thylakoidal processing peptidase	1201	IDLQ|ELGK	141.78	8.8	1.02
S26.008	thylakoidal processing peptidase	952	QDVV|NQNA	112.66	37.91	1.01
S26.008	thylakoidal processing peptidase	987	LDKV|EAEV	116.53	34.04	0.95
Then cleavage sites in S protein variants were predicted using PROSPER (PROtease Specificity Prediction servER, https://prosper.erc.monash.edu.au/home.html ).A novel serine protease (elastase-2) cleavage site on S-G614 protein was highlighted in yellow.
